# TDP-43 regulates chromatin looping and gene transcription through binding and stabilizing DNA G-quadruplex structures

**DOI:** 10.64898/2026.05.13.724493

**Authors:** Feng Yang, Suyang Zhang, Xiaofan Guo, Yulong Qiao, Yuwei Zhang, Hao Sun, Xiaona Chen, Huating Wang

**Affiliations:** Department of Chemical Pathology, The Chinese University of Hong Kong, Hong Kong, China; Center for Neuromusculoskeletal Restorative Medicine Limited, Hong Kong Science Park, Hong Kong SAR, China; Department of Orthopaedics and Traumatology, The Chinese University of Hong Kong, Hong Kong, China; Li Ka Shing Institute of Health Sciences, The Chinese University of Hong Kong, Hong Kong SAR, China; Department of Bioinformatics, Warshel Institute for Computational Biology, Faculty of Medicine, Chinese University of Hong Kong (Shenzhen), Guangdong, China

**Keywords:** TDP-43, DNA G-quadruplexes, chromatin loops, transcriptional regulation

## Abstract

TAR DNA-binding protein 43 (TDP-43) is a multifunctional DNA/RNA-binding protein implicated in transcriptional and post-transcriptional regulation. Dysregulation of TDP-43 is closely correlated with human diseases such as cancer and neurodegenerative diseases. Although its roles in RNA metabolism are well characterized, its function in transcriptional regulation remains largely underexplored. DNA G-quadruplexes (dG4s) are non-canonical nucleic acid structures enriched at gene promoters and regulatory elements, where they facilitate chromatin looping and gene transcription. Here, we investigated the transcriptional regulatory role of TDP-43 by integrating multi-omics datasets, including Hi-C, dG4 ChIP-seq, TDP-43 ChIP-seq, RNA-seq and ATAC-seq from K562 and HepG2 cells. Our analyses demonstrate TDP-43 binding and dG4s formation are highly colocalized at chromatin loop anchors, particularly at promoter and enhancer regions. TDP-43 occupancy at these anchors correlates with increased dG4 stability, chromatin loop interaction frequency, elevated chromatin accessibility, and upregulated gene expression. Morover, TDP-43 knockdown in HepG2 cells revealed a significant reduction in dG4 formation and loop interaction strength, accompanied by widespread transcriptional dysregulation. Collectively, our findings highlight a novel regulatory role of TDP-43 in facilitating long-range chromatin interactions and transcriptional activation through binding to and stabilizing dG4 structures, providing a mechanistic basis for gene dysregulation driven by TDP-43 dysfunction in diseases.
