## Supplemental TableS1-11 for "TDP-43 regulates chromatin looping and gene transcription through binding and stabilizing DNA G-quadruplex structures": Table S6.xlsx

### Sheet: K562 cells
Table S6 : ATAC signal and H3K4me3 signal comparison among different types of loops in K562 and HepG2 cells
K562 cells
ATAC	Type	TDP-43+/dG4+	TDP-43+/dG4-	TDP-43-/dG4+	TDP-43-/dG4-
	TDP-43+/dG4+	/
	TDP-43+/dG4-	5.77476e-05	/
	TDP-43-/dG4+	0.0202129	3.90653e-08	/
	TDP-43-/dG4-	2.88226e-68	5.80095e-27	1.67038e-68	/
H3K4me3	Type	TDP-43+/dG4+	TDP-43+/dG4-	TDP-43-/dG4+	TDP-43-/dG4-
	TDP-43+/dG4+	/
	TDP-43+/dG4-	0.000230088	/
	TDP-43-/dG4+	2.30401e-12	0.0269607	/
	TDP-43-/dG4-	1.50548e-128	5.61375e-58	7.31983e-63	/

### Sheet: HepG2 cells
Table S6 : ATAC signal and H3K4me3 signal comparision of K562 and HepG2 cells
HepG2 cells
ATAC	Type	TDP-43+/dG4+	TDP-43+/dG4-	TDP-43-/dG4+	TDP-43-/dG4-
	TDP-43+/dG4+	/
	TDP-43+/dG4-	2.4157e-14	/
	TDP-43-/dG4+	0.0053228	4.92106e-06	/
	TDP-43-/dG4-	2.49322e-87	6.12998e-23	4.09826e-52	/
H3K4me3	Type	TDP-43+/dG4+	TDP-43+/dG4-	TDP-43-/dG4+	TDP-43-/dG4-
	TDP-43+/dG4+	/
	TDP-43+/dG4-	2.84791e-12	/
	TDP-43-/dG4+	0.0367778	5.74462e-06	/
	TDP-43-/dG4-	1.51394e-135	1.24042e-42	4.43772e-89	/
