## Supplemental TableS1-11 for "TDP-43 regulates chromatin looping and gene transcription through binding and stabilizing DNA G-quadruplex structures": Table S9.xlsx

### Sheet: RNA-seq
Table S9 : Metadata of public RNA-seq, ChIP-seq, and Hi-C data used in this study
RNA-seq of K562 and HepG2 cells
Cell line	Treatment	Accession	File type	Output type	Isogenic replicate
K562	shTDP43	ENCFF942WHM	bigWig	plus strand signal of unique reads	2
K562	shTDP43	ENCFF247AKE	bigWig	minus strand signal of unique reads	2
K562	shTDP43	ENCFF344TZZ	bigWig	plus strand signal of all reads	2
K562	shTDP43	ENCFF932EIQ	bigWig	plus strand signal of unique reads	1
K562	shTDP43	ENCFF485AGA	bigWig	minus strand signal of all reads	1
K562	shTDP43	ENCFF384DVU	bigWig	plus strand signal of all reads	1
K562	shTDP43	ENCFF023QNG	bam	alignments	1
K562	shTDP43	ENCFF162ERF	bigWig	minus strand signal of unique reads	1
K562	shTDP43	ENCFF902NMO	bigWig	minus strand signal of all reads	2
K562	shTDP43	ENCFF469NBB	bam	alignments	2
K562	WT	ENCFF717YIA	bigWig	minus strand signal of unique reads	2
K562	WT	ENCFF781WFI	bigWig	plus strand signal of unique reads	2
K562	WT	ENCFF181AUA	bigWig	minus strand signal of unique reads	1
K562	WT	ENCFF648WGJ	bam	alignments	1
K562	WT	ENCFF670KLF	bigWig	minus strand signal of all reads	1
K562	WT	ENCFF063LKL	bigWig	plus strand signal of all reads	1
K562	WT	ENCFF318LRW	bigWig	minus strand signal of all reads	2
K562	WT	ENCFF326NCK	bam	alignments	2
K562	WT	ENCFF696IXW	bigWig	plus strand signal of all reads	2
K562	WT	ENCFF407ZDP	bigWig	plus strand signal of unique reads	1
HepG2	shTDP43	ENCFF825OXQ	bigWig	minus strand signal of unique reads	1
HepG2	shTDP43	ENCFF528KSB	bigWig	plus strand signal of unique reads	1
HepG2	shTDP43	ENCFF406RVU	bigWig	minus strand signal of all reads	2
HepG2	shTDP43	ENCFF038IKU	bigWig	minus strand signal of all reads	1
HepG2	shTDP43	ENCFF887FYO	bigWig	plus strand signal of unique reads	2
HepG2	shTDP43	ENCFF731FWF	bigWig	minus strand signal of unique reads	2
HepG2	shTDP43	ENCFF321VRY	bam	alignments	1
HepG2	shTDP43	ENCFF969FLX	bigWig	plus strand signal of all reads	2
HepG2	shTDP43	ENCFF874RIV	bam	alignments	2
HepG2	shTDP43	ENCFF168GJS	bigWig	plus strand signal of all reads	1
HepG2	WT	ENCFF775BXP	bigWig	minus strand signal of unique reads	2
HepG2	WT	ENCFF029OPV	bigWig	plus strand signal of unique reads	2
HepG2	WT	ENCFF637SYW	bigWig	plus strand signal of all reads	2
HepG2	WT	ENCFF923RZX	bam	alignments	1
HepG2	WT	ENCFF090YXO	bigWig	plus strand signal of all reads	1
HepG2	WT	ENCFF698XDE	bam	alignments	2
HepG2	WT	ENCFF993NLZ	bigWig	minus strand signal of all reads	2
HepG2	WT	ENCFF932IFS	bigWig	minus strand signal of unique reads	1
HepG2	WT	ENCFF814NXV	bigWig	minus strand signal of all reads	1
HepG2	WT	ENCFF856SMT	bigWig	plus strand signal of unique reads	1
HepG2	WT	ENCFF367QJC	bam	transcriptome alignments	1

### Sheet:  ChIP-seq
Table S9 : Metadata of public RNA-seq, ChIP-seq, and Hi-C data used in this study
ChIP-seq &ATAC-seq
Cell line	Accession	File type	Seq type
K562	ENCFF448YOS	Bed	TDP43 ChIP-seq
K562	ENCFF437DPT	Bed	H3K27ac ChIP-seq
K562	ENCFF405ZDL	bigWig	H3K4me3 ChIP-seq
K562	ENCFF357GNC	bigWig	ATAC-seq
HepG2	ENCFF296RMY	Bed	TDP43 ChIP-seq
HepG2	ENCFF749VEQ	Bed	H3K27ac ChIP-seq
HepG2	ENCFF359LQU	bigWig	H3K4me3 ChIP-seq
HepG2	ENCFF285FQS	bigWig	ATAC-seq

### Sheet: HiC-seq
Table S9 : Metadata of public RNA-seq, ChIP-seq, and Hi-C data used in this study
HiC-seq
Cell line	Accession	File type
K562	ENCFF693XIL	bedpe
HepG2	ENCFF050EKS	bedpe
