## Supplemental TableS1-11 for "TDP-43 regulates chromatin looping and gene transcription through binding and stabilizing DNA G-quadruplex structures": Table S10.xlsx

### Sheet: TF in K562 cells
Table S10 : Transcription factor metadata sourced from the Cistrome database
TFs of K562 cells
Index	Species	GSMID	Factor	Cell_line
4	Homo sapiens	GSM540707	EGR1	K562
1978	Homo sapiens	GSM701863	E2F6	K562
1990	Homo sapiens	GSM610337	FOS	K562
2000	Homo sapiens	GSM610335	GATA1	K562
2002	Homo sapiens	GSM467648	GATA2	K562
2078	Homo sapiens	GSM487425	JUN	K562
2084	Homo sapiens	GSM701861	L3MBTL2	K562
2090	Homo sapiens	GSM487427	MYC	K562
2094	Homo sapiens	GSM648587	NFYA	K562
2095	Homo sapiens	GSM648588	NFYB	K562
2096	Homo sapiens	GSM608154	NR2C2	K562
2109	Homo sapiens	GSM487428	POLR3A	K562
2110	Homo sapiens	GSM648586	PRAME	K562
2121	Homo sapiens	GSM610334	RUNX1	K562
2123	Homo sapiens	GSM607490	SETDB1	K562
2145	Homo sapiens	GSM607492	TRIM28	K562
2157	Homo sapiens	GSM476651	ZNF263	K562
2159	Homo sapiens	GSM607482	ZNF274	K562
5803	Homo sapiens	GSM832463	POLR2A	K562
7461	Homo sapiens	GSM803518	BCL3	K562
7486	Homo sapiens	GSM777640	HDAC8	K562
7487	Homo sapiens	GSM777638	JUNB	K562
7488	Homo sapiens	GSM777639	JUND	K562
7489	Homo sapiens	GSM777637	NR4A1	K562
7527	Homo sapiens	GSM803385	HEY1	K562
8089	Homo sapiens	GSM624080	CTCF	K562
8432	Homo sapiens	GSM722416	SMAD1	K562
8434	Homo sapiens	GSM722418	TCF7L2	K562
8455	Homo sapiens	GSM788364	CEBPA	K562
8767	Homo sapiens	GSM830986	CBX2	K562
8768	Homo sapiens	GSM830987	CBX8	K562
8769	Homo sapiens	GSM830988	CHD1	K562
8771	Homo sapiens	GSM830990	CHD7	K562
8773	Homo sapiens	GSM830992	EZH2	K562
8774	Homo sapiens	GSM830993	HDAC1	K562
8776	Homo sapiens	GSM830995	HDAC2	K562
8778	Homo sapiens	GSM830997	HDAC6	K562
8780	Homo sapiens	GSM830999	CBX3	K562
8781	Homo sapiens	GSM831000	KDM5C	K562
8782	Homo sapiens	GSM831001	CREBBP	K562
8783	Homo sapiens	GSM831002	KDM1A	K562
8784	Homo sapiens	GSM831003	CHD3	K562
8785	Homo sapiens	GSM831004	NCOR1	K562
8786	Homo sapiens	GSM831005	WHSC1	K562
8787	Homo sapiens	GSM831006	EP300	K562
8788	Homo sapiens	GSM831007	KAT2B	K562
8789	Homo sapiens	GSM831008	PHF8	K562
8791	Homo sapiens	GSM831010	KDM5B	K562
8793	Homo sapiens	GSM831012	RBBP5	K562
8796	Homo sapiens	GSM831015	REST	K562
8798	Homo sapiens	GSM831017	RNF2	K562
8799	Homo sapiens	GSM831018	SAP30	K562
8801	Homo sapiens	GSM831020	SIRT6	K562
8802	Homo sapiens	GSM831021	SUZ12	K562
33597	Homo sapiens	GSM748523	FAIRE	K562
36774	Homo sapiens	GSM959047	ZNF143	K562
37635	Homo sapiens	GSM726984	ERG	K562
37767	Homo sapiens	GSM1186140	TALE	K562
38561	Homo sapiens	GSM1065712	HSF2	K562
38562	Homo sapiens	GSM1065718	HSF1	K562
45381	Homo sapiens	GSM1003510	CHD4	K562
45416	Homo sapiens	GSM733786	H2AZ	K562
45871	Homo sapiens	GSM935340	ATF1	K562
45872	Homo sapiens	GSM935496	TAL1	K562
45876	Homo sapiens	GSM935574	TBL1XR1	K562
45877	Homo sapiens	GSM935425	XRCC4	K562
45878	Homo sapiens	GSM935501	GTF2F1	K562
45879	Homo sapiens	GSM935497	MXI1	K562
45881	Homo sapiens	GSM935495	TBP	K562
45882	Homo sapiens	GSM935338	UBTF	K562
45886	Homo sapiens	GSM935361	NRF1	K562
45889	Homo sapiens	GSM935594	BDP1	K562
45890	Homo sapiens	GSM1003625	HCFC1	K562
45891	Homo sapiens	GSM1003610	ZC3H11A	K562
45893	Homo sapiens	GSM935565	RFX5	K562
45895	Homo sapiens	GSM935547	CCNT2	K562
45896	Homo sapiens	GSM935481	POLR3G	K562
45897	Homo sapiens	GSM935336	ARID3A	K562
45900	Homo sapiens	GSM935576	BACH1	K562
45901	Homo sapiens	GSM935343	GTF3C2	K562
45902	Homo sapiens	GSM935391	ATF3	K562
45903	Homo sapiens	GSM935439	RCOR1	K562
45904	Homo sapiens	GSM935472	STAT1	K562
45905	Homo sapiens	GSM935502	CHD2	K562
45906	Homo sapiens	GSM935414	NFE2	K562
45907	Homo sapiens	GSM935344	MAX	K562
45914	Homo sapiens	GSM935310	SMC3	K562
45916	Homo sapiens	GSM935616	BHLHE40	K562
45919	Homo sapiens	GSM1003611	ZMIZ1	K562
45920	Homo sapiens	GSM935544	HMGN3	K562
45921	Homo sapiens	GSM935490	BRF2	K562
45922	Homo sapiens	GSM1003621	ZNF384	K562
45923	Homo sapiens	GSM935499	CEBPB	K562
45924	Homo sapiens	GSM935337	MAZ	K562
45925	Homo sapiens	GSM935504	IRF1	K562
45931	Homo sapiens	GSM935595	BRF1	K562
45932	Homo sapiens	GSM935394	GTF2B	K562
45934	Homo sapiens	GSM1003622	CUX1	K562
45939	Homo sapiens	GSM935633	SMARCA4	K562
45940	Homo sapiens	GSM935634	SMARCB1	K562
45941	Homo sapiens	GSM935356	USF2	K562
45947	Homo sapiens	GSM935392	NELFE	K562
45950	Homo sapiens	GSM935520	MAFF	K562
45951	Homo sapiens	GSM935600	E2F4	K562
45953	Homo sapiens	GSM1003620	ELK1	K562
45954	Homo sapiens	GSM935311	MAFK	K562
45956	Homo sapiens	GSM935368	YY1	K562
45960	Homo sapiens	GSM935469	STAT2	K562
45966	Homo sapiens	GSM935319	RAD21	K562
46265	Homo sapiens	GSM1010782	NR2F2	K562
46266	Homo sapiens	GSM803494	ELF1	K562
46268	Homo sapiens	GSM803524	GABPA	K562
46270	Homo sapiens	GSM803504	ZBTB33	K562
46272	Homo sapiens	GSM803384	SPI1	K562
46273	Homo sapiens	GSM803383	SIX5	K562
46274	Homo sapiens	GSM1010890	CREB1	K562
46277	Homo sapiens	GSM803525	SIN3A	K562
46278	Homo sapiens	GSM803442	ETS1	K562
46279	Homo sapiens	GSM803441	USF1	K562
46280	Homo sapiens	GSM1010877	STAT5A	K562
46282	Homo sapiens	GSM803431	TAF1	K562
46283	Homo sapiens	GSM803379	MEF2A	K562
46284	Homo sapiens	GSM1010895	TEAD4	K562
46287	Homo sapiens	GSM803402	SP2	K562
46288	Homo sapiens	GSM803515	BCLAF1	K562
46289	Homo sapiens	GSM803407	TAF7	K562
46293	Homo sapiens	GSM803401	CTCFL	K562
46294	Homo sapiens	GSM1010906	CEBPD	K562
46295	Homo sapiens	GSM803473	ZBTB7A	K562
46296	Homo sapiens	GSM803439	FOSL1	K562
46299	Homo sapiens	GSM803520	SRF	K562
46300	Homo sapiens	GSM803505	SP1	K562
46301	Homo sapiens	GSM1010722	PML	K562
46306	Homo sapiens	GSM803408	THAP1	K562
50020	Homo sapiens	GSM937871	SCML2	K562
50021	Homo sapiens	GSM937872	BMI1	K562
54114	Homo sapiens	GSM1682261	AGO2	K562
55336	Homo sapiens	GSM1622606	SUMO2	K562
56379	Homo sapiens	GSM1587927	CDK8	K562
56842	Homo sapiens	GSM1819865	KRAB	K562
57666	Homo sapiens	GSM1319300	PCGF2	K562
57670	Homo sapiens	GSM1319304	PCGF1	K562
62508	Homo sapiens	ENCSR004GKA_1	ZEB2	K562
62513	Homo sapiens	ENCSR005NMT_1	ID3	K562
62529	Homo sapiens	ENCSR011PEI_1	ZNF175	K562
62550	Homo sapiens	ENCSR017GBO_1	TFDP1	K562
62572	Homo sapiens	ENCSR030OKC_1	DROSHA	K562
62587	Homo sapiens	ENCSR038RGL_1	MCM7	K562
62593	Homo sapiens	ENCSR041AXL_1	RFX1	K562
62619	Homo sapiens	ENCSR065XVO_1	CHAMP1	K562
62647	Homo sapiens	ENCSR079WHK_1	MCM5	K562
62658	Homo sapiens	ENCSR085QEV_1	NBN	K562
62660	Homo sapiens	ENCSR086FZL_1	KAT8	K562
62665	Homo sapiens	ENCSR090JNM_1	HLTF	K562
62672	Homo sapiens	ENCSR091JXL_1	HES1	K562
62679	Homo sapiens	ENCSR093FKD_1	CREB3	K562
62704	Homo sapiens	ENCSR099NCH_1	ZNF24	K562
62708	Homo sapiens	ENCSR102KIN_1	ZMYM3	K562
62738	Homo sapiens	ENCSR107GRP_1	MLLT1	K562
62742	Homo sapiens	ENCSR107RHZ_1	YBX1	K562
62756	Homo sapiens	ENCSR113LAS_1	MTA2	K562
62761	Homo sapiens	ENCSR115SMW_1	PKNOX1	K562
62771	Homo sapiens	ENCSR121PFY_1	CDC5L	K562
62801	Homo sapiens	ENCSR126FZN_1	PTRF	K562
62810	Homo sapiens	ENCSR130HEG_1	COPS2	K562
62861	Homo sapiens	ENCSR149ZBI_1	ZNF584	K562
62868	Homo sapiens	ENCSR155KHM_1	ARNT	K562
62879	Homo sapiens	ENCSR157TCS_1	SMARCE1	K562
62904	Homo sapiens	ENCSR167JBG_1	DIDO1	K562
62919	Homo sapiens	ENCSR175SZH_1	ZSCAN29	K562
62946	Homo sapiens	ENCSR194IJN_1	ZNF766	K562
62954	Homo sapiens	ENCSR197ALX_1	HDGF	K562
62994	Homo sapiens	ENCSR213VUI_1	TRIM25	K562
63022	Homo sapiens	ENCSR220YXI_1	PRPF4	K562
63028	Homo sapiens	ENCSR221GAN_1	MBD2	K562
63068	Homo sapiens	ENCSR237VLT_1	ZBTB40	K562
63117	Homo sapiens	ENCSR257XVY_1	ZNF83	K562
63132	Homo sapiens	ENCSR263DFP_1	PBX2	K562
63150	Homo sapiens	ENCSR268QIQ_1	SRSF3	K562
63176	Homo sapiens	ENCSR277DMR_1	ETV1	K562
63201	Homo sapiens	ENCSR288MOZ_1	LARP7	K562
63240	Homo sapiens	ENCSR302AWT_1	FOXK2	K562
63264	Homo sapiens	ENCSR314BBS_1	PTTG1	K562
63301	Homo sapiens	ENCSR331BDJ_1	NKRF	K562
63303	Homo sapiens	ENCSR331GDC_1	ZBTB11	K562
63309	Homo sapiens	ENCSR334HSW_1	ZNF318	K562
63332	Homo sapiens	ENCSR343ELW_1	LEF1	K562
63362	Homo sapiens	ENCSR350XWY_1	C11orf30	K562
63425	Homo sapiens	ENCSR382AIB_1	DDX20	K562
63449	Homo sapiens	ENCSR387SYS_1	DEAF1	K562
63462	Homo sapiens	ENCSR395HWC_1	IKZF1	K562
63477	Homo sapiens	ENCSR400FSM_1	POLR2H	K562
63484	Homo sapiens	ENCSR402XII_1	CSDE1	K562
63514	Homo sapiens	ENCSR410DWC_1	PYGO2	K562
63554	Homo sapiens	ENCSR426MDV_1	MIER1	K562
63581	Homo sapiens	ENCSR440VKE_1	ADNP	K562
63610	Homo sapiens	ENCSR448UKK_1	ZKSCAN8	K562
63718	Homo sapiens	ENCSR494PWZ_1	ZC3H8	K562
63793	Homo sapiens	ENCSR524BUE_1	RAD51	K562
63819	Homo sapiens	ENCSR532EMP_1	ZNF740	K562
63821	Homo sapiens	ENCSR532KTI_1	GTF2E2	K562
63856	Homo sapiens	ENCSR544REV_1	HNRNPLL	K562
63869	Homo sapiens	ENCSR550HCT_1	KLF1	K562
63894	Homo sapiens	ENCSR557PSD_1	NFE2L1	K562
63935	Homo sapiens	ENCSR567JEU_1	YBX3	K562
63956	Homo sapiens	ENCSR580IAO_1	ZNF197	K562
63976	Homo sapiens	ENCSR591CCL_1	ZNF512	K562
63992	Homo sapiens	ENCSR596IKD_1	ETS2	K562
64008	Homo sapiens	ENCSR603XLW_1	ZNF589	K562
64021	Homo sapiens	ENCSR608HVP_1	KLF13	K562
64045	Homo sapiens	ENCSR619GFP_1	HINFP	K562
64052	Homo sapiens	ENCSR620VIC_1	CEBPG	K562
64089	Homo sapiens	ENCSR635GTR_1	TEAD2	K562
64106	Homo sapiens	ENCSR642VZY_1	KDM4B	K562
64127	Homo sapiens	ENCSR647ZXA_1	MEF2D	K562
64129	Homo sapiens	ENCSR648INT_1	ILK	K562
64143	Homo sapiens	ENCSR657EOF_1	NFRKB	K562
64300	Homo sapiens	ENCSR707QWA_1	NR2F6	K562
64302	Homo sapiens	ENCSR709DRM_1	E2F5	K562
64319	Homo sapiens	ENCSR715CCR_1	DPF2	K562
64348	Homo sapiens	ENCSR729HVR_1	ZNF644	K562
64369	Homo sapiens	ENCSR737LTZ_1	MYNN	K562
64414	Homo sapiens	ENCSR757IIU_1	HMBOX1	K562
64424	Homo sapiens	ENCSR760UVO_1	KLF16	K562
64465	Homo sapiens	ENCSR772EEN_1	RELA	K562
64519	Homo sapiens	ENCSR787RVK_1	TSC22D4	K562
64550	Homo sapiens	ENCSR801RPW_1	GTF2A2	K562
64561	Homo sapiens	ENCSR807RSE_1	SNRNP70	K562
64563	Homo sapiens	ENCSR808AKZ_1	BCOR	K562
64575	Homo sapiens	ENCSR818DQV_1	MAFG	K562
64648	Homo sapiens	ENCSR845BCL_1	ZNF639	K562
64653	Homo sapiens	ENCSR847LBF_1	FOXJ2	K562
64696	Homo sapiens	ENCSR863KUB_1	TCF7	K562
64745	Homo sapiens	ENCSR882ERE_1	ZKSCAN1	K562
64772	Homo sapiens	ENCSR894CGX_1	SUPT5H	K562
64776	Homo sapiens	ENCSR895HSJ_1	SMARCA5	K562
64819	Homo sapiens	ENCSR907MZR_1	TRIM24	K562
64865	Homo sapiens	ENCSR920ASP_1	ZFX	K562
64874	Homo sapiens	ENCSR926KTP_1	IRF9	K562
64887	Homo sapiens	ENCSR931HNY_1	NCOA1	K562
64916	Homo sapiens	ENCSR948QLZ_1	CBX1	K562
64996	Homo sapiens	ENCSR970NKQ_1	NR2F1	K562
65040	Homo sapiens	ENCSR987PBI_1	DNMT1	K562
65048	Homo sapiens	ENCSR990AZC_1	MCM3	K562
68020	Homo sapiens	GSM1812033	KDM2B	K562
68198	Homo sapiens	GSM1821905	ATRX	K562
68490	Homo sapiens	GSM1705249	KAT5	K562
72425	Homo sapiens	GSM1717889	ORC2	K562
72768	Homo sapiens	GSM1975006	ASCL1	K562
74663	Homo sapiens	GSM2574772	ZNF18	K562
74667	Homo sapiens	GSM2574768	MED1	K562
74680	Homo sapiens	GSM2574753	FOXO3	K562
76527	Homo sapiens	GSM1705250	EPC1	K562
76529	Homo sapiens	GSM1705247	MBTD1	K562
77263	Homo sapiens	GSM2574788	NFIA	K562
77264	Homo sapiens	GSM2574787	DPF1	K562
77265	Homo sapiens	GSM2574785	ZNF75A	K562
77269	Homo sapiens	GSM2574773	ZNF410	K562
77457	Homo sapiens	GSM2040560	SON	K562
81390	Homo sapiens	GSM2635256	NUP153	K562
81393	Homo sapiens	GSM2635255	NUP98	K562
81395	Homo sapiens	GSM2635253	BRD4	K562
81429	Homo sapiens	GSM2509478	FAM208A	K562
83528	Homo sapiens	GSM2509458	MORC2	K562
83888	Homo sapiens	GSM2474867	SIRT1	K562
83916	Homo sapiens	GSM2410501	HOXA11	K562
83919	Homo sapiens	GSM2410502	HOXA13	K562
87961	Homo sapiens	GSM2509463	MPHOSPH8	K562

### Sheet: TF in HepG2 cells
Table S10 : Transcription factor metadata sourced from the Cistrome database
TFs of HepG2 cells
Index	Species	GSMID	Factor	Cell_line
1374	Homo sapiens	GSM614634	CEBPA	HepG2
1380	Homo sapiens	GSM614637	CTCF	HepG2
1447	Homo sapiens	GSM614632	HNF4A	HepG2
1452	Homo sapiens	GSM469865	HNF4G	HepG2
1463	Homo sapiens	GSM608156	NR2C2	HepG2
1470	Homo sapiens	GSM614629	RAD21	HepG2
1492	Homo sapiens	GSM614627	STAG1	HepG2
1507	Homo sapiens	GSM607484	ZNF274	HepG2
7301	Homo sapiens	GSM803503	ATF3	HepG2
7302	Homo sapiens	GSM803483	BHLHE40	HepG2
7322	Homo sapiens	GSM803432	FOXA1	HepG2
7341	Homo sapiens	GSM803448	HEY1	HepG2
8105	Homo sapiens	GSM748540	MYC	HepG2
8108	Homo sapiens	GSM748543	POLR2A	HepG2
33602	Homo sapiens	GSM748519	FAIRE	HepG2
45294	Homo sapiens	GSM1003487	EZH2	HepG2
45296	Homo sapiens	GSM733774	H2AZ	HepG2
45788	Homo sapiens	GSM935335	MAZ	HepG2
45789	Homo sapiens	GSM935622	CEBPB	HepG2
45791	Homo sapiens	GSM935280	TBP	HepG2
45793	Homo sapiens	GSM935627	SREBF1	HepG2
45796	Homo sapiens	GSM935621	ESRRA	HepG2
45797	Homo sapiens	GSM935406	MAX	HepG2
45798	Homo sapiens	GSM935579	RCOR1	HepG2
45799	Homo sapiens	GSM935623	PPARGC1A	HepG2
45801	Homo sapiens	GSM935306	MAFF	HepG2
45802	Homo sapiens	GSM935307	CHD2	HepG2
45803	Homo sapiens	GSM935620	GRP20	HepG2
45804	Homo sapiens	GSM935646	USF2	HepG2
45805	Homo sapiens	GSM935274	CEBPZ	HepG2
45806	Homo sapiens	GSM935275	ARID3A	HepG2
45809	Homo sapiens	GSM935609	BRCA1	HepG2
45810	Homo sapiens	GSM935437	MXI1	HepG2
45812	Homo sapiens	GSM935314	SREBF2	HepG2
45813	Homo sapiens	GSM935648	NRF1	HepG2
45815	Homo sapiens	GSM935305	MAFK	HepG2
45816	Homo sapiens	GSM935542	SMC3	HepG2
45820	Homo sapiens	GSM935626	HSF1	HepG2
45822	Homo sapiens	GSM935545	EP300	HepG2
45823	Homo sapiens	GSM935304	RFX5	HepG2
45825	Homo sapiens	GSM782122	TCF7L2	HepG2
45828	Homo sapiens	GSM935649	JUND	HepG2
45830	Homo sapiens	GSM935364	JUN	HepG2
45831	Homo sapiens	GSM935650	IRF3	HepG2
46223	Homo sapiens	GSM803502	SRF	HepG2
46224	Homo sapiens	GSM1010831	ZBTB7A	HepG2
46226	Homo sapiens	GSM803381	YY1	HepG2
46227	Homo sapiens	GSM803403	FOXA2	HepG2
46228	Homo sapiens	GSM803336	TCF12	HepG2
46229	Homo sapiens	GSM803449	ZBTB33	HepG2
46230	Homo sapiens	GSM1010777	CEBPD	HepG2
46231	Homo sapiens	GSM1010808	CREB1	HepG2
46234	Homo sapiens	GSM803507	SP1	HepG2
46235	Homo sapiens	GSM803493	HDAC2	HepG2
46236	Homo sapiens	GSM803530	SIN3A	HepG2
46237	Homo sapiens	GSM803343	GABPA	HepG2
46238	Homo sapiens	GSM1010875	TEAD4	HepG2
46240	Homo sapiens	GSM1010741	NFIC	HepG2
46241	Homo sapiens	GSM1010876	MYBL2	HepG2
46242	Homo sapiens	GSM803452	RXRA	HepG2
46243	Homo sapiens	GSM803451	FOSL2	HepG2
46245	Homo sapiens	GSM1010809	ZEB1	HepG2
46246	Homo sapiens	GSM1010787	SP2	HepG2
46248	Homo sapiens	GSM803527	USF1	HepG2
46249	Homo sapiens	GSM1010810	NR2F2	HepG2
46251	Homo sapiens	GSM1010740	MBD4	HepG2
46253	Homo sapiens	GSM1010784	REST	HepG2
46254	Homo sapiens	GSM803415	ELF1	HepG2
46258	Homo sapiens	GSM803367	TAF1	HepG2
51251	Homo sapiens	GSM1442984	KDM1B	HepG2
56053	Homo sapiens	GSM1861935	ATF1	HepG2
58462	Homo sapiens	GSM1704011	ARID1A	HepG2
58464	Homo sapiens	GSM1704013	ARID1B	HepG2
58466	Homo sapiens	GSM1704015	ARID2	HepG2
58468	Homo sapiens	GSM1704017	SMARCB1	HepG2
62557	Homo sapiens	ENCSR019KPC_1	PLRG1	HepG2
62652	Homo sapiens	ENCSR081WLS_1	RAD51	HepG2
62715	Homo sapiens	ENCSR103SZL_1	TFAP4	HepG2
62874	Homo sapiens	ENCSR156CWW_1	DNMT3B	HepG2
62912	Homo sapiens	ENCSR171FUX_1	FOXK2	HepG2
63089	Homo sapiens	ENCSR243LNQ_1	PRPF4	HepG2
63111	Homo sapiens	ENCSR255IFF_1	HNRNPLL	HepG2
63122	Homo sapiens	ENCSR260UJI_1	MBD1_isoform2	HepG2
63127	Homo sapiens	ENCSR261EDU_1	MNT	HepG2
63155	Homo sapiens	ENCSR269TNX_1	GABP	HepG2
63179	Homo sapiens	ENCSR278JQG_1	IKZF1	HepG2
63270	Homo sapiens	ENCSR316JQA_1	DROSHA	HepG2
63464	Homo sapiens	ENCSR396QWK_1	MBD1_isoform1	HepG2
63591	Homo sapiens	ENCSR444LIN_1	TCF7	HepG2
63593	Homo sapiens	ENCSR445ACU_1	SOX13	HepG2
63771	Homo sapiens	ENCSR518WPL_1	NR2F6	HepG2
63791	Homo sapiens	ENCSR523XCR_1	RNF2	HepG2
63799	Homo sapiens	ENCSR525YFS_1	ZBTB40	HepG2
63808	Homo sapiens	ENCSR528PSI_1	HLF	HepG2
63942	Homo sapiens	ENCSR571PDN_1	SSRP1	HepG2
63974	Homo sapiens	ENCSR590CNM_1	GATA4	HepG2
64038	Homo sapiens	ENCSR616WEG_1	HBP1	HepG2
64139	Homo sapiens	ENCSR656JZL_1	HHEX	HepG2
64175	Homo sapiens	ENCSR669LCD_1	ATF4	HepG2
64209	Homo sapiens	ENCSR683CSF_1	ZNF207	HepG2
64317	Homo sapiens	ENCSR714YZG_1	ETV4	HepG2
64543	Homo sapiens	ENCSR799GOY_1	YBX1	HepG2
64546	Homo sapiens	ENCSR800QIT_1	HNF1A	HepG2
64581	Homo sapiens	ENCSR819WZE_1	CBX1	HepG2
64656	Homo sapiens	ENCSR848YWD_1	ZMYM3	HepG2
64660	Homo sapiens	ENCSR849DFF_1	PBX2	HepG2
64770	Homo sapiens	ENCSR893LEC_1	SRSF3	HepG2
64797	Homo sapiens	ENCSR903ELW_1	CREM	HepG2
64949	Homo sapiens	ENCSR958VVX_1	SNRNP70	HepG2
65056	Homo sapiens	ENCSR993LMB_1	TGIF2	HepG2
69668	Homo sapiens	GSM1581947	TP53	HepG2
71873	Homo sapiens	GSM2040030	SMC1A	HepG2
71874	Homo sapiens	GSM2040029	MED1	HepG2
71875	Homo sapiens	GSM2040028	NIPBL	HepG2
73725	Homo sapiens	GSM2265433	NR3C1	HepG2
74640	Homo sapiens	GSM2574804	ATF2	HepG2
74641	Homo sapiens	GSM2574803	SMAD4	HepG2
74642	Homo sapiens	GSM2574802	TSC22D4	HepG2
74643	Homo sapiens	GSM2574801	NFATC3	HepG2
74644	Homo sapiens	GSM2574800	HES1	HepG2
74659	Homo sapiens	GSM2574778	ZBTB2	HepG2
74673	Homo sapiens	GSM2574761	RUVBL1	HepG2
74682	Homo sapiens	GSM2574751	FOXO3	HepG2
74685	Homo sapiens	GSM2574748	NFIL3	HepG2
74686	Homo sapiens	GSM2574747	KLF10	HepG2
77266	Homo sapiens	GSM2574782	ZSCAN2	HepG2
77267	Homo sapiens	GSM2574779	NFIA	HepG2
77271	Homo sapiens	GSM2574756	L3MBTL4	HepG2
81230	Homo sapiens	GSM2740926	SMARCA4	HepG2
81542	Homo sapiens	GSM2877267	RUVBL2	HepG2
82642	Homo sapiens	GSM2902641	SATB1	HepG2
83518	Homo sapiens	GSM2877263	MCRS1	HepG2
85027	Homo sapiens	GSM2877258	INO80	HepG2
87164	Homo sapiens	GSM2629608	RELA	HepG2
