## Supplemental TableS1-11 for "TDP-43 regulates chromatin looping and gene transcription through binding and stabilizing DNA G-quadruplex structures": Table S11.xlsx

### Sheet: Sheet1
Table S11. Sequences of siRNA oligos
Name	Sequence ( 5’-3’)
siTDP-43 sense#1	GGAAUCCAGUGUCUCAGUGUA
siTDP-43 antisense#1	UACACUGAGACACUGGAUUCC
siTDP-43 sense#2	GGUGCAGGUCAAGAAAGAUCU
siTDP-43 antisense#2	AGAUCUUUCUUGACCUGCACC
siTDP-43 sense#3	GUCACAGCGACAUAUGAUAGA
siTDP-43 antisense#3	UCUAUCAUAUGUCGCUGUGAC
